# Concatemer Assisted Stoichiometry Analysis (CASA): targeted mass spectrometry for protein quantification

**DOI:** 10.1101/2024.07.26.605382

**Authors:** Jiaxi Cai, Yun Quan, Cindy Yuxuan Zhang, Ziyi Wang, Stephen M. Hinshaw, Huilin Zhou, Raymond T. Suhandynata

## Abstract

Large multi-protein machines are central to multiple biological processes. However, stoichiometric determination of protein complex subunits in their native states presents a significant challenge. This study addresses the limitations of current tools in accuracy and precision by introducing concatemer-assisted stoichiometry analysis (CASA). CASA leverages stable isotope-labeled concatemers and liquid chromatography parallel reaction monitoring mass spectrometry (LC-PRM-MS) to achieve robust quantification of proteins with sub-femtomole sensitivity. As a proof-of-concept, CASA was applied to study budding yeast kinetochores. Stoichiometries were determined for *ex vivo* reconstituted kinetochore components, including the canonical H3 nucleosomes, centromeric (Cse4^CENP-A^) nucleosomes, centromere proximal factors (Cbf1 and CBF3 complex), inner kinetochore proteins (Mif2^CENP-C^, Ctf19^CCAN^ complex), and outer kinetochore proteins (KMN network). Absolute quantification by CASA revealed Cse4^CENP-A^ as a cell-cycle controlled limiting factor for kinetochore assembly. These findings demonstrate that CASA is applicable for stoichiometry analysis of multi-protein assemblies.

**Summary:** This study presents Concatemer-Assisted Stoichiometry Analysis (CASA) to address a common challenge in cell biological research: quantifying the number of each protein subunit in a native protein complex.
