## Supplementary Table 4 for "Concatemer Assisted Stoichiometry Analysis (CASA): targeted mass spectrometry for protein quantification"

Mass [m/z]	Formula [M]	Formula type	Species	CS [z]	Polarity	Start [min]	End [min]	(N)CE	(N)CE type	MSX ID	Comment
693.82842				2	Positive	10.73	14.73	32	NCE		CBF1_LSTEDEEIHSAR_light
698.83255				2	Positive	10.73	14.73	32	NCE		CBF1_LSTEDEEIHSAR_heavy
462.88804				3	Positive	10.73	14.73	17	NCE		CBF1_LSTEDEEIHSAR_light
466.22413				3	Positive	10.73	14.73	17	NCE		CBF1_LSTEDEEIHSAR_heavy
447.25819				2	Positive	16.23	20.23	15	NCE		CEP3_LVYLTER_light
452.26232				2	Positive	16.23	20.23	15	NCE		CEP3_LVYLTER_heavy
440.72979				2	Positive	17.04	21.04	19	NCE		CTF13_TGLADFTR_light
445.73393				2	Positive	17.04	21.04	19	NCE		CTF13_TGLADFTR_heavy
727.87992				2	Positive	25.23	29.23	29	NCE		CSE4_YTPSELALYEIR_light
732.88406				2	Positive	25.23	29.23	29	NCE		CSE4_YTPSELALYEIR_heavy
485.58904				3	Positive	25.23	29.23	11	NCE		CSE4_YTPSELALYEIR_light
488.92513				3	Positive	25.23	29.23	12	NCE		CSE4_YTPSELALYEIR_heavy
428.71722				2	Positive	1.00	3.94	24	NCE		HTB2_HAVSEGTR_light
433.72135				2	Positive	1.00	3.94	23	NCE		HTB2_HAVSEGTR_heavy
459.26380				2	Positive	20.38	24.38	11	CE		HTA2_AGLTFPVGR_light
464.26794				2	Positive	20.38	24.38	12	CE		HTA2_AGLTFPVGR_heavy
589.82442				2	Positive	20.96	24.96	24	NCE		HHF1_ISGLIYEEVR_light
594.82856				2	Positive	20.96	24.96	24	NCE		HHF1_ISGLIYEEVR_heavy
416.25036				2	Positive	16.51	20.51	18	NCE		HHT1_STELLIR_light
421.25449				2	Positive	16.51	20.51	18	NCE		HHT1_STELLIR_heavy
670.82006				2	Positive	15.61	19.61	29	NCE		MIF2_YSLDTSESPSVR_light
675.82420				2	Positive	15.61	19.61	29	NCE		MIF2_YSLDTSESPSVR_heavy
516.78490				2	Positive	21.20	25.20	28	NCE		MIF2_VAPLQYWR_light
521.78904				2	Positive	21.20	25.20	28	NCE		MIF2_VAPLQYWR_heavy
787.35807				2	Positive	12.62	16.62	25	CE		CBF2_EENIVNEDGPNTSR_light
792.36221				2	Positive	12.62	16.62	25	CE		CBF2_EENIVNEDGPNTSR_heavy
511.24346				2	Positive	10.24	14.24	21	NCE		MCM21_IDDISTSDR_light
516.24760				2	Positive	10.24	14.24	22	NCE		MCM21_IDDISTSDR_heavy
715.36771				2	Positive	20.67	24.67	25	CE		CTF19_QQLSLLDDDQVR_light
720.37185				2	Positive	20.67	24.67	25	CE		CTF19_QQLSLLDDDQVR_heavy
621.34605				2	Positive	19.90	23.90	31	NCE		CTF3_DAPGSATLILQR_light
626.35019				2	Positive	19.90	23.90	32	NCE		CTF3_DAPGSATLILQR_heavy
414.56646				3	Positive	19.90	23.90	11	NCE		CTF3_DAPGSATLILQR_light
417.90255				3	Positive	19.90	23.90	11	NCE		CTF3_DAPGSATLILQR_heavy
446.74036				2	Positive	9.37	13.37	21	NCE		IML3_ESIVTSTR_light
451.74449				2	Positive	9.37	13.37	21	NCE		IML3_ESIVTSTR_heavy
683.31769				2	Positive	14.25	18.25	22	NCE		CHL4_NEDSGEPVYISR_light
688.32182				2	Positive	14.25	18.25	22	NCE		CHL4_NEDSGEPVYISR_heavy
733.36972				2	Positive	25.02	29.02	29	CE		MTW1_IPEEYLDANVFR_light
738.37386				2	Positive	25.02	29.02	30	CE		MTW1_IPEEYLDANVFR_heavy
688.88026				2	Positive	33.32	37.32	16	CE		CNN1_SFLQDLSQVLAR_light
693.88439				2	Positive	33.32	37.32	16	CE		CNN1_SFLQDLSQVLAR_heavy
634.29368				2	Positive	14.63	18.63	22	CE		NKP1_EIYDNESELR_light
639.29782				2	Positive	14.63	18.63	22	CE		NKP1_EIYDNESELR_heavy
452.74036				2	Positive	9.37	13.37	21	NCE		NKP2_VTSELEAR_light
457.74449				2	Positive	9.37	13.37	21	NCE		NKP2_VTSELEAR_heavy
662.82822				2	Positive	16.37	20.37	31	CE		NDC80_QYDSSIQNLTR_light
667.83236				2	Positive	16.37	20.37	31	CE		NDC80_QYDSSIQNLTR_heavy
855.89449				2	Positive	17.99	21.99	22	NCE		DSN1_ILDNTENYDDTELR_light
860.89862				2	Positive	17.99	21.99	22	NCE		DSN1_ILDNTENYDDTELR_heavy
759.37079				2	Positive	12.31	16.31	28	NCE		SPC105_VHISTQQDYSPSR_light
764.37492				2	Positive	12.31	16.31	28	NCE		SPC105_VHISTQQDYSPSR_heavy
506.58295				3	Positive	12.31	16.31	22	NCE		SPC105_VHISTQQDYSPSR_light
509.91904				3	Positive	12.31	16.31	22	NCE		SPC105_VHISTQQDYSPSR_heavy
439.74016				2	Positive	10.45	14.45	17	NCE		OKP1_VIQAEYR_light
444.74429				2	Positive	10.45	14.45	17	NCE		OKP1_VIQAEYR_heavy
482.22253				2	Positive	7.35	11.35	14	CE		AME1_NDEDLTTR_light
487.22666				2	Positive	7.35	11.35	14	CE		AME1_NDEDLTTR_heavy
385.72960				2	Positive	9.72	13.72	27	NCE		GST_GLVQPTR_light
390.73370				2	Positive	9.72	13.72	27	NCE		GST_GLVQPTR_heavy
291.15570				2	Positive	4.80	8.10	27	NCE		GST_YGVSR_light
296.15990				2	Positive	4.80	8.10	27	NCE		GST_YGVSR_heavy
